# Unveiling patterns of roadkill of a migratory amphibian in Hong Kong with implications for mitigation

**DOI:** 10.1101/2025.07.04.663120

**Authors:** Nicolas Louis Michel Brualla, Gena Yip, Evan John Pickett, Hon Shing Fung, Anthony Lau

**Affiliations:** Science Unit, School of Interdisciplinary Studies, Lingnan University, Hong Kong SAR, China; Faculty of Science, The University of Hong Kong, Hong Kong SAR, China; Frigatefilms, Hong Kong SAR, China

## Abstract

Road-related mortality, particularly wildlife-vehicle collisions, poses a significant threat to amphibian populations, with billions of individuals falling victim annually. The rapid urban development in Hong Kong, China, including the forthcoming construction of a “Northern Metropolis” area, is expected to bring over 2.5 million new residents, potentially increasing traffic and posing a heightened threat to local amphibians during their migration periods. To help prevent future biodiversity loss, our study focuses on the near-threatened newt species *Paramesotriton hongkongensis* in Hong Kong, investigating the spatiotemporal distribution of roadkill during migration seasons. Weekly surveys at four hotspots revealed 1,563 animal carcasses, the majority of which were *P. hongkongensis*. Factors triggering mass mortality events were explored, although no significant correlations were found. Prediction models demonstrated moderate accuracy in detecting mass mortality events, indicating a need for further refinement. Recommendations for site-specific mitigation measures to protect amphibians during their migrations are discussed, with an emphasis on the importance of conducting fine-scale surveys for effective conservation strategies.
