## Supplementary material for "Unveiling patterns of roadkill of a migratory amphibian in Hong Kong with implications for mitigation": Supplementary tables.xlsx

### Sheet: Supplementary table 1
Supplemetary Table 1: Roadkill survey data used in prediction model
surveyor.2	surveyor.1	survey.ID	site	ws.rain	ws.rh	survey.no	date	transect.length.m	transect.time.min	count.newt.carcass.string	count.newt.carcass	count.other.roadkill	count.vehicle.cars.string	count.vehicle.cars	count.vehicle.mbikes	count.vehicle.bicycles	adult.roadkill	juv.roadkill	tot.roadkill	remarks
Horace	Andrew	CL1	CL	TWN	TW	1	2024-03-21	900	25	0	0	8	7	7	1	0	0	0	0	Road kill carcasses: 2 common toad, 1 frog(maybe kuatun frog), 1 common garden lizard, 1 red-necked keelback(juvenile), 3 earthworms - ALL dead
Suki	Sophia	CL2	CL	TWN	TW	2	2024-03-31	900	38	4	4	5	26	26	0	0	2	2	4	2snake, 1 frog, 2 unknown
Thomas Wong	Dora	CL3.1	CL	TWN	TW	3.1	2024-04-02	900	71	19	19	4 (2 may not be roadkilled)	12	12	0	0	9	9	18	1 snake, 2 frog, 1 slug
阿朗	Harriet	CL3	CL	TWN	TW	3	2024-04-06	900	108	37+16*	53	0	44	44	1	0	37	9	46	41 live newt, 1 live toad ,*found it when we returned
Suki	Lok Yan	CL4.1	CL	TWN	TW	4.1	2024-04-09	900	47	38	38	4	17	17	1	0	7	26	33	2 unkown
Zelda	Myron	CL4	CL	TWN	TW	4	2024-04-13	900	21	0	0	2	14	14	1	0	0	0	0	1 lizard, 1 snake
Suki	Lok Yan	CL5.1	CL	TWN	TW	5.1	2024-04-18	900	59	10	10	3	6	6	1	0	6	4	10	1青竹蛇body, 17alive newt
Thomas Wong	Ryan	CL5	CL	TWN	TW	5	2024-04-21	900	44	38	38	2	59	59	0	0	4	26	30	2 forg carcass
Dora	Horace	CL6.1	CL	TWN	TW	6.1	2024-04-24	900	80	41	41	1	16	16	0	0	4	30	34	2 live newts, 1 frog carcass
Thomas Chow	Tina	CL6	CL	TWN	TW	6	2024-04-27	900	92	10	10	2	25	25	0	0	0	7	7	Carcass: 1 snail, 1 lizard
Suki	Lok Yan	CL7	CL	TWN	TW	7	2024-05-02	900	46	19	19	5	20	20	0	0	1	15	16	1 live newt
Suki	Ant	CL8	CL	TWN	TW	8	2024-05-12	900	75	2	2	2	5	5	0	0	1	1	2	12 live newts
Suki	Lok Yan	CL10	CL	TWN	TW	10	2024-05-21	900	19	4	4	2	4	4	0	0	0	2	2	1 green snake carcasses
Lok Yan	Suki	CL11	CL	TWN	TW	11	2024-05-28	900	23	5	5	0	12	12	0	1	0	5	5
Charly	Edith	KP1	KP	TC	TC	1	2024-03-19	1300	183	41	41	6 (5 of which are suspect newts - unclear)	71	71	10	10	9	24	33	66% humidity according to HKO (although originally forecasted as near 100%)
Zelda	Myron	KP2	KP	TC	TC	2	2024-03-26	1300	57	6	6	1	12	12	0	1	3	3	6	1 skink roadkill carcass
Suki	Lok Yan	KP3.1	KP	TC	TC	3.1	2024-04-02	1300	43	0	0	11	11	11	1	0	0	0	0	1 bird, 1 snake
Horace	Dora	KP3	KP	TC	TC	3	2024-04-06	1300	254	93+26*	119	5	42	42	0	0	31	24	55	8+9* live newt, *found it when we returned; other animal carcasses: 3 toads, 1 snake, 1 oriental garden lizard
Zelda	Harriet	KP4.1	KP	TC	TC	4.1	2024-04-09	1300	133	102	102	3	26	26	1	0	47	34	81	2 live newts, two snakes and one unknown [from Gena: newt add 3 adults, 11 juveniles, 2 lifers]
Nico	Lok Yan	KP4	KP	TC	TC	4	2024-04-13	1300	74	19	19	14	32	32	11	5	4	11	15
Nico	Anthony	KP5.1	KP	TC	TC	5.1	2024-04-18	1300	108	49	49	0	43	43	0	0	10	14	24	2 newts alive
Andrew	Dora	KP5	KP	TC	TC	5	2024-04-20	1300	85	36	36	1	16	16	2	1	12	19	31	1 frog
阿朗	Zelda	KP6	KP	TC	TC	6	2024-04-23	1300	112	157+21*	178	3	12	12	0	1	12	26	38	4 live newts, 1 frog, 1 snake, 1 unknown, *found it when we returned
Zelda	Myron	KP7	KP	TC	TC	7	2024-05-02	1300	105	161	161	4	14	14	3	0	25	33	58	3 live newts, 4 frog carcasses
Zelda	Elian	KP10	KP	TC	TC	10	2024-05-21	1300	96	124	124	5	15	15	0	0	15	26	41	2 live newts, 3 frog carcasses, 1snake carcass, 1 lizard carcass
Lok Yan	Suki	KP11	KP	TC	TC	11	2024-05-28	1300	48	35	35	0	5	5	1	0	8	5	13	1 live newt
Thomas Wong	Myron	MTL1	MTL	SHA	SHA	1	2024-03-21	1300	58	10	10	2 unknown case	3	3	0	0	3	6	9	one newt carcass cant be removed
Nico	Thomas Chow	MTL2	MTL	SHA	SHA	2	2024-03-30	1300	58	0	0	3	6	6	0	3	0	0	0	1 Asian Common toad, 2 changeable lizards (all carcasses)
Edith	Charly	MTL3	MTL	SHA	SHA	3	2024-04-03	1300	75	5	5	5 (1 of which is suspected newt carcass, covered in ants)	5	5	0	0	3	2	5	Other animal carcasses: 1 suspected newt, 1 changeable lizard, 1 frog/toad, 1 asian common toad, 1 spotted black cicada
阿朗	Shirley	MTL4.1	MTL	SHA	SHA	4.1	2024-04-09	1300	82	38	38	0	6	6	1	0	25	9	34	6-7 live newt
Ryan	Harriet	MTL4	MTL	SHA	SHA	4	2024-04-13	1300	20	0	0	0	10	10	0	3	0	0	0
阿朗	Thomas Chow	MTL5.1	MTL	SHA	SHA	5.1	2024-04-18	1300	46	16	16	1	10	10	0	4	3	12	15	1 frog
Lok Yan	Shirley	MTL5	MTL	SHA	SHA	5	2024-04-20	1300	40	3	3	1	5	5	2	0	0	4	4
Suki	Lok Yan	MTL6.1	MTL	SHA	SHA	6.1	2024-04-24	1300	43	7	7	4	7	7	0	7	0	7	7	4 other carcass
Horace	Shirley	MTL6	MTL	SHA	SHA	6	2024-04-28	1300	63	11	11	6	1	1	0	0	0	7	7	one alive newt
阿朗	Shirley	MTL7	MTL	SHA	SHA	7	2024-05-02	1300	24	1	1	0	1	1	0	1	1	0	1
Shirley	Ant	MTL8	MTL	SHA	SHA	8	2024-05-12	1300	31	0	0	2	0	0	0	0	0	0	0	1 live newt
Shirley	Lok Yan	MTL10	MTL	SHA	SHA	10	2024-05-21	1300	21	0	0	0(+2)	1	1	0	3	0	0	0	2 frog carcasses
Shirley	Thomas Wong	MTL11	MTL	SHA	SHA	11	2024-05-28	1300	24	5	5	2	2	2	1	0	0	0	0	1 frog carcass, 1 lizard carcass
阿朗	Dora	PNS1	PNS	SEK	SEK	1	2024-03-24	2500	56	0	0	11	45	45	0	0	0	0	0	7 frog, 1 lizard, 3 unknown
Shirley	Tina	PNS2	PNS	SEK	SEK	2	2024-03-29	2500	43	0	0	0	66	66	2	1	0	0	0
Nico	Shirley	PNS3.1	PNS	SEK	SEK	3.1	2024-04-02	2500	52	0	0	15	79	79	5	0	0	0	0
Thomas Wong	Andrew	PNS3	PNS	SEK	SEK	3	2024-04-07	2500	170	55	55	9	49	49	1	0	29	14	43	1 live newt, 8 frog carcass, 1 lizard carcass
Nico	Thomas Wong	PNS4.1	PNS	SEK	SEK	4.1	2024-04-09	2500	63	9	9	1	32	32	0	0	4	4	8	1 frog
Sophia	Suki	PNS4	PNS	SEK	SEK	4	2024-04-14	2500	46	0	0	5	23	23	2	0	0	0	0	3 frog, 2unknown
Thomas Wong	Dora	PNS5.1	PNS	SEK	SEK	5.1	2024-04-18	2500	158	55	55	6	63	63	2	0	18	27	45	13 live newts before survey; 5 live newts during survey; 6 forg carcass
Harriet	Sophia	PNS5	PNS	SEK	SEK	5	2024-04-20	2500	54	1	1	0	78	78	0	2	0	1	1
Thomas Wong	Nico	PNS6.1	PNS	SEK	SEK	6.1	2024-04-24	2500	114	52+7*	59	7+2	47+3*	47	3	2	6	33	39	*extension part; 9 frog carcasses; 1 (during survey) + 1 (before survey) live newt
Nico	Ryan	PNS6	PNS	SEK	SEK	6	2024-04-28	2500	45	10	10	1	12	12	0	0	1	8	9	1 dead banded bullfrog - one newt alive
Thomas Wong	Nico	PNS7	PNS	SEK	SEK	7	2024-05-02	2500	77	12+2*	14	6	27+3*	27	0	0	3	7	10	*extension part; 6 frog carcasses; 1 live bamboo pit viper
Thomas Wong	Nico	PNS8	PNS	SEK	SEK	8	2024-05-12	2500	56	4+1*	5	6	18+1*	18	0	0	1	2	3	*extension part; 6 frog carcasses
Thomas Wong	Nico	PNS10	PNS	SEK	SEK	10	2024-05-21	2500	70	9	9	14	23	23	0	0	0	6	6	1 live newt, 14 frog carcasses
Thomas Wong	Nico	PNS11	PNS	SEK	SEK	11	2024-05-28	2500	49	1	1	6	13	13	0	0	1	3	4	1 live newt, 6 frog carcasses

### Sheet: Supplementary table 2
Supplementary Table 2: Impact of the different variables on the mass mortality events’ occurrence extracted from the values of 5% confidence interval. KP, Kowloon Peak; MTL, Mui Tsz Lam; PNS, Pak Ngau Shek.
	0.025	0.975
(Intercept)	-19.6268	16.7695
Traffic volume	-0.03311	0.046243
Relative humidity	-0.03276	0.262903
Temperature	-0.74394	0.062914
Rain	-0.02086	0.042287
KP	-1.28324	3.69374
MTL	-4.72387	0.245339
PNS	-2.60854	1.04289
